# Populations of the Australian saltmarsh mosquito *Aedes vigilax* vary between panmixia and temporally stable local genetic structure

**DOI:** 10.1101/2025.01.05.631387

**Authors:** Thomas L Schmidt, Nancy Endersby-Harshman, Toby Mills, Rahul Rane, Gunjan Pandey, Chris Hardy, Leon Court, Cameron Webb, Brendan Trewin, Brett Neilan, Ary A Hoffmann

## Abstract

Pest management programs can operate more effectively when movement patterns of target species are known. As individual insects are difficult to track, genomic data can instead be used to infer movement patterns based on pest population structure and connectivity. These data can also provide critical information about cryptic taxa relevant to management. Here we present the first genomic investigation of *Aedes vigilax*, the Australian saltmarsh mosquito, a major arbovirus vector across Australasia. We used a ddRAD pool-seq approach and a draft genome assembly to investigate genetic variation in 60 *Ae. vigilax* pools from across Australia but with a focus on urban Newcastle and Sydney, NSW. There was strong genetic structure between samples from the west and east coasts of Australia, and additional structure that differentiated east coast populations. Within Newcastle and Sydney, contrasting patterns of genetic structure were evident. In Newcastle, there was no differentiation among subregions up to 60 km apart. In Sydney, samples from one urban subregion were differentiated from others < 3 km apart, and this structure was stable across sampling years. Heterozygosity and Tajima’s D indicated no bottlenecks in Newcastle or Sydney populations, suggesting this structure represents a gene flow barrier. Nuclear differentiation patterns contrast with previous mtDNA data indicating two COI clades in the east coast, one of which was also present in Western Australia. The panmixia over 60 km across the Newcastle region corroborates previous field observations of high dispersal capacity in this mosquito. These findings indicate specific challenges that may hinder local suppression strategies for this species.
