## Supplementary material for "Populations of the Australian saltmarsh mosquito *Aedes vigilax* vary between panmixia and temporally stable local genetic structure": Table S1

### Sheet: Sheet1
REGION	SAMPLE	LAT	LON	DATE	nIND
Gippsland, VIC	Gippsland, VIC	-38.0623	147.427	2019-04-01	50
Hervey Bay, QLD	Hervey Bay, QLD	-25.5799	152.842	2021	50
Mandurah, WA	Furnissdale, WA	-32.5571	115.757	2021-03-31	50
Newcastle, NSW	Dora Creek 1, NSW	-33.0902	151.512	2021-04-14	49
Newcastle, NSW	Dora Creek 2, NSW (aggregate)	-33.0902	151.512	2021-03-17	50
Newcastle, NSW	Fern Bay, NSW	-32.8576	151.795	2021-03-16	50
Newcastle, NSW	Fern Bay, NSW (aggregate)	-32.8576	151.795	2021-04-12	50
Newcastle, NSW	Hexham Swamp 1, NSW (aggregate)	-32.8222	151.679	2021-03-29	50
Newcastle, NSW	Hexham Swamp 2, NSW	-32.856	151.684	2021-04-06	50
Newcastle, NSW	Hexham Swamp 3, NSW	-32.856	151.684	2021-03-16	50
Newcastle, NSW	Ironbark Creek 1, NSW	-32.8544	151.701	2021-04-06	50
Newcastle, NSW	Ironbark Creek 2, NSW (aggregate)	-32.8544	151.701	2021-03-29	50
Newcastle, NSW	Karuah 1, NSW (aggregate)	-32.6546	151.929	2021-04-15	50
Newcastle, NSW	Karuah 2, NSW (aggregate)	-32.6546	151.929	2021-03-16	50
Newcastle, NSW	Kooragang Island 1, NSW	-32.8598	151.723	2021-04-06	50
Newcastle, NSW	Kooragang Island 2, NSW	-32.8492	151.716	2021-04-06	50
Newcastle, NSW	Kooragang Island 3, NSW	-32.8492	151.716	2021-03-16	50
Newcastle, NSW	Kooragang Island 4, NSW	-32.8472	151.701	2021-04-06	50
Newcastle, NSW	Kooragang Island 5, NSW	-32.8472	151.701	2021-03-16	50
Newcastle, NSW	Kooragang Island 6, NSW	-32.8341	151.709	2021-04-06	50
Newcastle, NSW	Kooragang Island 7, NSW	-32.8341	151.709	2021-03-16	50
Newcastle, NSW	Mandurah, WA	-32.7769	115.694	2021-03-31	50
Newcastle, NSW	Maryland 1, NSW	-32.8691	151.655	2021-04-06	50
Newcastle, NSW	Maryland 2, NSW	-32.8691	151.655	2021-04-06	50
Newcastle, NSW	Maryland 3, NSW (aggregate)	-32.8691	151.655	2021-03-16	50
Newcastle, NSW	Shortland Wetlands 1 (aggregate)	-32.8766	151.696	2021-04-15	50
Newcastle, NSW	Shortland Wetlands 2 (aggregate)	-32.8766	151.696	2021-03-16	50
Newcastle, NSW	Taylors Beach 1, NSW (aggregate)	-32.7633	152.044	2021-03-16	50
Newcastle, NSW	Taylors Beach 2, NSW (aggregate)	-32.7461	152.058	2021-04-15	50
Newcastle, NSW	Teralba 1, NSW	-32.9565	151.613	2021-03-16	50
Newcastle, NSW	Teralba 2, NSW	-32.9539	151.613	2021-04-11	50
Newcastle, NSW	Tomago 1, NSW	-32.842	151.756	2021-04-06	50
Newcastle, NSW	Tomago 2, NSW	-32.8182	151.806	2021-04-06	50
Newcastle, NSW	Tomago 3, NSW (aggregate)	-32.8182	151.806	2021-03-29	50
Newcastle, NSW	Tomago 4, NSW	-32.8221	151.778	2021-03-16	50
Newcastle, NSW	Tomago 5, NSW	-32.8221	151.778	2021-04-06	50
Newcastle, NSW	Tomago 6, NSW	-32.8363	151.773	2021-03-16	50
Newcastle, NSW	Tomago 7, NSW	-32.8363	151.773	2021-04-06	50
Newcastle, NSW	Tomago 8, NSW	-32.842	151.756	2021-03-16	50
Newcastle, NSW	Tomago 9, NSW	-32.8182	151.806	2021-03-08	50
Newcastle, NSW	University of Newcastle, NSW	-32.8889	151.704	2021-04-15	50
Newcastle, NSW	University of Newcastle, NSW (aggregate)	-32.8938	151.701	2021-03-16	50
Sydney, NSW	Duck River 1, NSW	-33.8301	151.045	2022-03-26	50
Sydney, NSW	Duck River 2, NSW	-33.8296	151.044	2022-03-25	50
Sydney, NSW	Duck River 3, NSW	-33.8315	151.044	2022-03-27	50
Sydney, NSW	Duck River 4, NSW	-33.8296	151.044	2021-03-17	50
Sydney, NSW	Duck River 5, NSW	-33.8296	151.044	2021-03-17	50
Sydney, NSW	Georges River, NSW	-33.9806	151.021	2022-04-01	50
Sydney, NSW	Rockdale, NSW	-33.943	151.153	2022-04-01	36
Sydney, NSW	Sydney Olympic Park 1, NSW	-33.8224	151.073	2022-03-25	50
Sydney, NSW	Sydney Olympic Park 2, NSW	-33.8312	151.07	2022-03-25	50
Sydney, NSW	Sydney Olympic Park 3, NSW	-33.8272	151.07	2022-03-25	50
Sydney, NSW	Sydney Olympic Park 4, NSW	-33.8346	151.066	2022-03-25	50
Sydney, NSW	Sydney Olympic Park 5, NSW	-33.8387	151.059	2022-03-27	50
Sydney, NSW	Sydney Olympic Park 6, NSW	-33.8464	151.052	2022-03-25	50
Sydney, NSW	Sydney Olympic Park 7, NSW	-33.8369	151.073	2022-03-25	50
Sydney, NSW	Sydney Olympic Park 8, NSW	-33.8463	151.077	2022-03-25	50
Sydney, NSW	Sydney Olympic Park 9, NSW	-33.8396	151.077	2022-03-25	50
Sydney, NSW	Sydney Olympic Park 10, NSW	-33.8446	151.08	2021-03-17	50
Sydney, NSW	Sydney Olympic Park 11, NSW	-33.8446	151.08	2021-04-18	50
